# Protein kinase B controls *Mycobacterium tuberculosis* growth via phosphorylation of the global transcriptional regulator Lsr2

**DOI:** 10.1101/571406

**Authors:** Kawther Alqaseer, Obolbek Turapov, Philippe Barthe, Heena Jagatia, Angélique De Visch, Christian Roumestand, Malgorzata Wegrzyn, Iona L. Bartek, Martin I. Voskuil, Helen O’Hare, Adam A. Witney, Martin Cohen-Gonsaud, Simon J. Waddell, Galina V. Mukamolova

## Abstract

*Mycobacterium tuberculosis* is able to persist in the body through months of multi-drug therapy. Mycobacteria possess a wide range of regulatory proteins, including the essential protein kinase B (PknB), that control transitions between growth states. Here, we establish that depletion of PknB in replicating *M. tuberculosis* results in transcriptional adaptations that implicate the DNA-binding protein Lsr2 in coordinating these changes. We show that Lsr2 is phosphorylated by PknB, and that phosphorylation of Lsr2 at threonine 112 is important for *M. tuberculosis* growth and survival under hypoxic conditions. Fluorescence anisotropy and electrophoretic mobility shift assays demonstrate that phosphorylation reduces Lsr2 binding to DNA, and ChIP-sequencing confirms increased DNA binding of a phosphoablative (T112A) Lsr2 mutant in *M. tuberculosis*. Altered expression of target genes in T112A Lsr2 compared to wild type Lsr2 *M. tuberculosis* offers further evidence that phosphorylation mediates expression of the Lsr2 regulon. Structural studies reveal increased dynamics of the Lsr2 DNA binding domain from a T112D phosphomimetic Lsr2 mutant, providing a molecular basis for decreased DNA binding by phosphorylated Lsr2. Our findings suggest that, the essential protein kinase, PknB controls *M. tuberculosis* growth and adaptations to the changing host environment by phosphorylating the global transcriptional regulator Lsr2.
