## Supplemental Table 1 for "Protein kinase B controls *Mycobacterium tuberculosis* growth via phosphorylation of the global transcriptional regulator Lsr2"

### Sheet: Sup Table 1
	Supplementary Table 1
	The transcriptional signature of PknB-depletion in M. tuberculosis, comparing pristinamycin-inducible PknB complemented strains in sucrose magnesium medium with and without pristinamycin. Significantly differentially expressed genes were identified using a moderated t-test (p-value <0.05 with Benjamini and Hochberg multiple testing correction) and fold change >1.8 from three biological replicates…
	Rv Number	Name	Regulation	FC (abs)	p (Corr) value	p value	Function	Product	Functional Category
	Rv0105c	rpmB1	up	2.26754	0.000442655	6.14892e-05	Possibly involved in a translation mechanism.	50S ribosomal protein L28-1 RpmB1	information pathways
	Rv0106	Rv0106	up	3.43691	5.61061e-05	6.1155e-07	Function unknown	Conserved hypothetical protein	conserved hypotheticals
	Rv0244c	fadE5	up	1.91811	0.000564714	9.26159e-05	Function unknown, but involved in lipid degradation.	Probable acyl-CoA dehydrogenase FadE5	lipid metabolism
	Rv0251c	hsp	up	5.60795	4.02127e-05	1.01933e-07	Thought to be involved in the initiation step of translation at high temperature. Bound to 30S ribosomal subunit. Possibly a molecular chaperone. Seems to be regulated positively by SIGE|Rv1221 and negatively by HSPR|Rv0353.	Heat shock protein Hsp (heat-stress-induced ribosome-binding protein A)	virulence, detoxification, adaptation
	Rv0340	Rv0340	up	1.96868	6.74163e-05	9.05695e-07	Function unknown	Conserved protein	conserved hypotheticals
	Rv0341	iniB	up	1.89272	5.38804e-05	2.11059e-07	Unknown	Isoniazid inductible gene protein IniB	cell wall and cell processes
	Rv0342	iniA	up	2.07714	5.1194e-05	1.42746e-07	Unknown	Isoniazid inductible gene protein IniA	cell wall and cell processes
	Rv0343	iniC	up	2.13683	5.38804e-05	1.67373e-07	Unknown	Isoniazid inductible gene protein IniC	cell wall and cell processes
	Rv0467	icl1	up	2.24172	5.38804e-05	2.09244e-07	Involved in glyoxylate bypass (at the first step), an alternative to the tricarboxylic acid cycle (in bacteria, plants, and fungi) [catalytic activity: isocitrate = succinate + glyoxylate]. Involved in the persistence in the host.	Isocitrate lyase Icl (isocitrase) (isocitratase)	intermediary metabolism and respiration
	Rv0789c	Rv0789c	up	1.8698	5.38804e-05	4.93865e-07	Unknown	Hypothetical protein	conserved hypotheticals
	Rv0847	lpqS	up	2.87982	0.000116212	4.09468e-06	Unknown	Probable lipoprotein LpqS	cell wall and cell processes
	Rv0848	cysK2	up	1.88778	0.000250067	2.21701e-05	Thought to be involved in cysteine biosynthesis [catalytic activity: O3-acetyl-L-serine + H(2)S = L-cysteine + acetate].	Possible cysteine synthase a CysK2 (O-acetylserine sulfhydrylase) (O-acetylserine (thiol)-lyase) (CSASE)	intermediary metabolism and respiration
	Rv0967	csoR	up	2.29995	7.17289e-05	1.21821e-06	Involved in transcriptional mechanism; repression of the CSO operon.	Copper-sensitive operon repressor CsoR	regulatory proteins
	Rv0969	ctpV	up	1.83832	0.000140626	7.03389e-06	Metal cation-transporting ATPase; possibly catalyzes the transport of an undetermined metal cation with the hydrolysis of ATP [catalytic activity: ATP + H(2)O + undetermined metal cation(in) = ADP + phosphate + undetermined metal cation(out)].	Probable metal cation transporter P-type ATPase CtpV	cell wall and cell processes
	Rv1043c	Rv1043c	up	1.93315	6.29709e-05	7.66185e-07	Function unknown	Conserved hypothetical protein	conserved hypotheticals
	Rv1057	Rv1057	up	4.1054	0.000126197	5.18223e-06	Function unknown	Conserved hypothetical protein	conserved hypotheticals
	Rv1129c	Rv1129c	up	2.52415	5.38804e-05	4.93734e-07	Involved in transcriptional mechanism	Probable transcriptional regulator protein	regulatory proteins
	Rv1130	prpD	up	2.22355	3.72075e-05	8.48841e-08	Involved in methyl citrate cycle	Possible methylcitrate dehydratase PrpD	intermediary metabolism and respiration
	Rv1131	prpC	up	2.17058	5.38804e-05	2.46364e-07	Involved in methyl citrate cycle [catalytic activity: propionyl-CoA + oxaloacetate + H2O = 2-methylcitrate + CoA]	Probable methylcitrate synthase PrpC	intermediary metabolism and respiration
	Rv1169c	lipX	up	1.91472	0.000202278	1.46002e-05	Function unknown	PE family protein. Possible lipase LipX.	PE/PPE
	Rv1405c	Rv1405c	up	2.39103	5.38804e-05	4.73765e-07	Causes methylation	Putative methyltransferase	intermediary metabolism and respiration
	Rv1460	Rv1460	up	1.83917	0.000323693	3.56103e-05	Involved in transcriptional mechanism	Probable transcriptional regulatory protein	regulatory proteins
	Rv1854c	ndh	up	1.87922	0.000200121	1.40516e-05	Transfer of electrons from NADH to the respiratory chain. The immediate electron acceptor for the enzyme is believed to be ubiquinone. Does not couple the redox reaction to proton translocation.	Probable NADH dehydrogenase Ndh	intermediary metabolism and respiration
	Rv1996	Rv1996	up	2.06185	0.00644268	0.00268649	Function unknown	Universal stress protein family protein	virulence, detoxification, adaptation
	Rv2016	Rv2016	up	1.82369	0.000116212	4.01478e-06	Unknown	Hypothetical protein	conserved hypotheticals
	Rv2017	Rv2017	up	1.85293	0.000302566	3.19056e-05	Thought to be involved in transcriptional mechanism.	Transcriptional regulatory protein	regulatory proteins
	Rv2056c	rpsN2	up	3.18225	6.22073e-05	6.9382e-07	Involved in translation	30S ribosomal protein S14 RpsN2	information pathways
	Rv2057c	rpmG1	up	3.71318	3.26361e-05	4.24803e-08	Involved in translation	50S ribosomal protein L33 RpmG1	information pathways
	Rv2058c	rpmB2	up	3.8683	5.38804e-05	3.71257e-07	Involved in ribosome activity	50S ribosomal protein L28 RpmB2	information pathways
	Rv2087	Rv2087	up	2.27743	0.000113914	3.37843e-06	Unknown	Conserved hypothetical protein	insertion seqs and phages
	Rv2123	PPE37	up	2.0944	0.000286193	2.84379e-05	Function unknown	PPE family protein PPE37	PE/PPE
	Rv2249c	glpD1	up	1.83829	0.00145268	0.000379648	Involved in aerobic respiration and oxidation of glycerol. Reduces an acceptor and generates glycerone phosphate from Sn-glycerol 3-phosphate. Possibly play a role in metabolism of riboflavin, FAD,FMN [catalytic activity: SN-glycerol 3-phosphate + acceptor = glycerone phosphate + reduced acceptor].	Probable glycerol-3-phosphate dehydrogenase GlpD1	intermediary metabolism and respiration
	Rv2250.1	Rv2250.1	up	1.94352	0.000119922	4.43817e-06	Possible flavoprotein
	Rv2250c	Rv2250c	up	2.10928	0.000141762	7.15097e-06	Possibly involved in transcriptional regulation	Possible transcriptional regulatory protein	regulatory proteins
	Rv2251	Rv2251	up	2.18498	5.38804e-05	4.95216e-07	Electron acceptor	Possible flavoprotein	intermediary metabolism and respiration
	Rv2381c	mbtD	up	2.0136	0.000974479	0.000210211	Involved in the biogenesis of the hydroxyphenyloxazoline-containing siderophore mycobactins.	Polyketide synthetase MbtD (polyketide synthase)	lipid metabolism
	Rv2382c	mbtC	up	1.85576	0.000182108	1.2128e-05	Involved in the biogenesis of the hydroxyphenyloxazoline-containing siderophore mycobactins.	Polyketide synthetase MbtC (polyketide synthase)	lipid metabolism
	Rv2383c	mbtB	up	1.99657	0.000202278	1.45713e-05	Involved in the biogenesis of the hydroxyphenyloxazoline-containing siderophore mycobactins. This peptide synthase forms amide bound between the carboxylic acid of salicylate and the alpha-amino group of serine (serine/threonine ligation).	Phenyloxazoline synthase MbtB (phenyloxazoline synthetase)	lipid metabolism
	Rv2625c	Rv2625c	up	1.91695	0.0343954	0.0205486	Unknown	Probable conserved transmembrane alanine and leucine rich protein	cell wall and cell processes
	Rv2627c	Rv2627c	up	1.98193	0.0218327	0.012026	Function unknown	Conserved protein	conserved hypotheticals
	Rv2628	Rv2628	up	1.84309	0.0098507	0.00457702	Unknown	Hypothetical protein	conserved hypotheticals
	Rv2629	Rv2629	up	1.87431	0.00442256	0.00168383	Function unknown	Conserved protein	conserved hypotheticals
	Rv2630	Rv2630	up	1.98657	0.000231002	1.87073e-05	Unknown	Hypothetical protein	conserved hypotheticals
	Rv2662	Rv2662	up	2.03015	7.47746e-05	1.40352e-06	Unknown	Hypothetical protein	conserved hypotheticals
	Rv2706c	Rv2706c	up	1.94142	5.38804e-05	4.45106e-07	Unknown	Hypothetical protein	conserved hypotheticals
	Rv2710	sigB	up	2.05495	0.00020882	1.58799e-05	The sigma factor is an initiation factor that promotes attachment of the RNA polymerase to specific initiation sites and then is released. May control the regulons of stationary phase and general stress resistance. Seems to be regulated by sigh (Rv3223c product) and SIGE (Rv1221 product). Seems to regulate KATG|Rv1908c and the heat-shock response.	RNA polymerase sigma factor SigB	information pathways
	Rv2729c	Rv2729c	up	1.87549	0.000234302	1.93618e-05	Unknown	Probable conserved integral membrane alanine valine and leucine rich protein	cell wall and cell processes
	Rv2827c	Rv2827c	up	1.9766	8.56928e-05	1.8759e-06	Unknown	Hypothetical protein	conserved hypotheticals
	Rv2930	fadD26	up	1.9304	0.000116212	3.83538e-06	Involved in phthiocerol dimycocerosate (dim) biosynthesis, possibly by activating substrates for the PPS polyketides synthase.	Fatty-acid-AMP ligase FadD26 (fatty-acid-AMP synthetase) (fatty-acid-AMP synthase)	lipid metabolism
	Rv2931	ppsA	up	2.01043	0.000150122	8.08714e-06	Involved in phenolpthiocerol and phthiocerol dimycocerosate (dim) biosynthesis: extension of C18 with malony CoA (partial reduction).	Phenolpthiocerol synthesis type-I polyketide synthase PpsA	lipid metabolism
	Rv2932	ppsB	up	2.00396	0.000150122	8.22245e-06	Involved in phenolpthiocerol and phthiocerol dimycocerosate (dim) biosynthesis: extension with malony CoA (partial reduction).	Phenolpthiocerol synthesis type-I polyketide synthase PpsB	lipid metabolism
	Rv2933	ppsC	up	2.00078	0.000116212	3.48795e-06	Involved in phenolpthiocerol and phthiocerol dimycocerosate (dim) biosynthesis: extension with malony CoA (complete reduction).	Phenolpthiocerol synthesis type-I polyketide synthase PpsC	lipid metabolism
	Rv2934	ppsD	up	1.99247	7.87086e-05	1.53947e-06	Involved in phenolpthiocerol and phthiocerol dimycocerosate (dim) biosynthesis: extension with methylmalony CoA (partial reduction).	Phenolpthiocerol synthesis type-I polyketide synthase PpsD	lipid metabolism
	Rv3016	lpqA	up	2.93124	5.38804e-05	4.80996e-07	Unknown	Probable lipoprotein LpqA	cell wall and cell processes
	Rv3054c	Rv3054c	up	2.96014	0.000298688	3.07395e-05	Function unknown	Conserved hypothetical protein	conserved hypotheticals
	Rv3061c	fadE22	up	2.2796	0.000116212	3.81758e-06	Function unknown, but involved in lipid degradation.	Probable acyl-CoA dehydrogenase FadE22	lipid metabolism
	Rv3130c	tgs1	up	1.9813	0.0417868	0.0257924	Involved in synthesis of triacylglycerol	Triacylglycerol synthase (diacylglycerol acyltransferase) Tgs1	lipid metabolism
	Rv3137	Rv3137	up	2.06309	2.83024e-05	2.8697e-08	Function unknown; involved in cellular metabolism.	Probable monophosphatase	intermediary metabolism and respiration
	Rv3138	pflA	up	2.11752	3.26361e-05	5.17544e-08	Involved in cellular metabolism [catalytic activity: S-adenosyl-L-methionine + dihydroflavodoxin + [formate acetyltransferase]-glycine = 5'-deoxyadenosine + methionine + flavodoxin + [formate acetyltransferase]-glycine-2-YL radical].	Probable pyruvate formate lyase activating protein PflA (formate acetyltransferase activating enzyme) ([pyruvate formate-lyase] activating enzyme)	intermediary metabolism and respiration
	Rv3188	Rv3188	up	1.81077	0.000102989	2.9239e-06	Function unknown	Conserved hypothetical protein	conserved hypotheticals
	Rv3334	Rv3334	up	1.89447	0.000165168	9.71329e-06	Involved in a transcriptional mechanism.	Probable transcriptional regulatory protein (probably MerR-family)	regulatory proteins
	Rv3416	whiB3	up	1.88262	7.47746e-05	1.37998e-06	Involved in transcriptional mechanism (growth phase-dependent).	Transcriptional regulatory protein WhiB-like WhiB3. Contains [4FE-4S] cluster.	regulatory proteins
	Rv3848	Rv3848	up	1.91543	5.38804e-05	3.41565e-07	Unknown	Probable conserved transmembrane protein	cell wall and cell processes
	Rv3861	Rv3861	up	2.18197	0.000534088	8.4529e-05	Unknown	Hypothetical protein	conserved hypotheticals
	Rv3862c	whiB6	up	3.04873	0.000333251	3.78445e-05	Involved in transcriptional mechanism.	Possible transcriptional regulatory protein WhiB-like WhiB6	regulatory proteins
	Rv0014c	pknB	down	5.97257	4.41024e-06	1.11793e-09	Involved in signal transduction (via phosphorylation). Thought to regulate cell division/differentiation. Can phosphorylate the peptide substrate myelin basic protein (MBP) [catalytic activity: ATP + a protein = ADP + a phosphoprotein].	Transmembrane serine/threonine-protein kinase B PknB (protein kinase B) (STPK B)	regulatory proteins
	Rv0062	celA1	down	1.87151	6.94081e-05	1.04709e-06	The biological conversion of cellulose to glucose generally requires three types of hydrolytic enzymes: (1) endoglucanases which cut internal beta-1,4-glucosidic bonds; (2) exocellobiohydrolases that cut the dissaccharide cellobiose from the nonreducing end of the cellulose polymer chain; (3) beta-1,4-glucosidases which hydrolyze the cellobiose and other short cello-oligosaccharides to glucose [c…	Possible cellulase CelA1 (endoglucanase) (endo-1,4-beta-glucanase) (FI-cmcase) (carboxymethyl cellulase)	intermediary metabolism and respiration
	Rv0167	yrbE1A	down	2.13478	0.00014993	8.01001e-06	Unknown	Conserved integral membrane protein YrbE1A	virulence, detoxification, adaptation
	Rv0170	mce1B	down	1.98817	0.000445169	6.22898e-05	Unknown, but thought to be involved in host cell invasion.	Mce-family protein Mce1B	virulence, detoxification, adaptation
	Rv0320	Rv0320	down	2.04146	3.26361e-05	6.61822e-08	Unknown	Possible conserved exported protein	cell wall and cell processes
	Rv0360c	Rv0360c	down	2.00799	0.000388663	4.74868e-05	Function unknown	Conserved protein	conserved hypotheticals
	Rv0374c	Rv0374c	down	1.96253	0.000126197	4.92158e-06	Function unknown; probably involved in cellular metabolism [catalytic activity: CO + H(2)O + acceptor = CO(2) + reduced acceptor].	Probable carbon monoxyde dehydrogenase (small chain)	intermediary metabolism and respiration
	Rv0378	Rv0378	down	2.18746	0.000983825	0.000213225	Function unknown	Conserved hypothetical glycine rich protein	conserved hypotheticals
	Rv0393	Rv0393	down	1.86418	0.000202394	1.48781e-05	Function unknown	Conserved 13E12 repeat family protein	insertion seqs and phages
	Rv0404	fadD30	down	2.27018	3.26361e-05	6.25481e-08	Function unknown, but involved in lipid degradation.	Fatty-acid-AMP ligase FadD30 (fatty-acid-AMP synthetase) (fatty-acid-AMP synthase)	lipid metabolism
	Rv0448c	Rv0448c	down	1.88352	7.87086e-05	1.56009e-06	Function unknown	Conserved hypothetical protein	conserved hypotheticals
	Rv0501	galE2	down	2.97444	1.33944e-05	1.01859e-08	Involved in galactose metabolism [catalytic activity: UDP-glucose = UDP-galactose].	Possible UDP-glucose 4-epimerase GalE2 (galactowaldenase) (UDP-galactose 4-epimerase) (uridine diphosphate galactose 4-epimerase) (uridine diphospho-galactose 4-epimerase)	intermediary metabolism and respiration
	Rv0650	Rv0650	down	1.88952	0.000200162	1.41052e-05	Function unknown; probably involved in specific sugar metabolism or regulation.	Possible sugar kinase	intermediary metabolism and respiration
	Rv0727c	fucA	down	1.87961	0.0158994	0.00824591	Involved in fucose metabolism (at the third step) [catalytic activity: L-fuculose 1-phosphate = glycerone phosphate + (S)-lactaldehyde].	Possible L-fuculose phosphate aldolase FucA (L-fuculose-1-phosphate aldolase)	intermediary metabolism and respiration
	Rv0962c	lprP	down	1.94557	0.000294426	3.00024e-05	Unknown	Possible lipoprotein LprP	cell wall and cell processes
	Rv1276c	Rv1276c	down	1.88628	0.000323693	3.5554e-05	Function unknown	Conserved hypothetical protein	conserved hypotheticals
	Rv1549	fadD11.1	down	1.85163	0.000943075	0.000200568	Function unknown, but involvement in lipid degradation.	Possible fatty-acid-CoA ligase FadD11.1 (fatty-acid-CoA synthetase) (fatty-acid-CoA synthase)	lipid metabolism
	Rv1614	lgt	down	1.80596	5.38804e-05	2.93368e-07	Prolipoprotein modification	Possible prolipoprotein diacylglyceryl transferases Lgt	cell wall and cell processes
	Rv1720c	vapC12	down	2.18675	0.000133056	5.65013e-06	Unknown	Possible toxin VapC12	virulence, detoxification, adaptation
	Rv1758	cut1	down	1.88284	0.000613252	0.000103219	Hydrolysis of cutin.	Probable cutinase Cut1	cell wall and cell processes
	Rv1765.1	Rv1765.1	down	1.99639	0.000116212	3.79093e-06	Putative transposase
	Rv1999c	Rv1999c	down	1.89632	0.000265012	2.47882e-05	Unknown. Possibly transporter involved in transport of undetermined substrate (possibly cationic amino acids) across the membrane: so responsible for the translocation of the substrate across the membrane.	Probable conserved integral membrane protein	cell wall and cell processes
	Rv2438.1	Rv2438.1	down	1.93657	6.74163e-05	9.0572e-07	Putative uncharacterized protein
	Rv2485c	lipQ	down	1.86421	0.0014669	0.00038569	Function unknown; lipolytic enzyme involved in cellular metabolism.	Probable carboxylesterase LipQ	intermediary metabolism and respiration
	Rv2813	Rv2813	down	2.84341	5.38804e-05	4.0625e-07	Function unknown	Conserved hypothetical protein	conserved hypotheticals
	Rv2816c	Rv2816c	down	1.81733	0.00274841	0.000890361	Function unknown	Conserved hypothetical protein	conserved hypotheticals
	Rv2817c	Rv2817c	down	2.44927	0.000441827	6.05902e-05	Function unknown	Conserved hypothetical protein	conserved hypotheticals
	Rv2884	Rv2884	down	3.13719	5.17914e-06	2.62567e-09	Involved in transcriptional mechanism	Probable transcriptional regulatory protein	regulatory proteins
	Rv3145	nuoA	down	2.17401	0.000190546	1.30178e-05	Involved in aerobic|anaerobic respiration [catalytic activity: NADH + ubiquinone = NAD(+) + ubiquinol].	Probable NADH dehydrogenase I (chain A) NuoA (NADH-ubiquinone oxidoreductase chain A)	intermediary metabolism and respiration
	Rv3146	nuoB	down	2.36204	7.47746e-05	1.40191e-06	Involved in aerobic|anaerobic respiration [catalytic activity: NADH + ubiquinone = NAD(+) + ubiquinol].	Probable NADH dehydrogenase I (chain B) NuoB (NADH-ubiquinone oxidoreductase chain B)	intermediary metabolism and respiration
	Rv3147	nuoC	down	2.38584	7.47746e-05	1.33051e-06	Involved in aerobic|anaerobic respiration [catalytic activity: NADH + ubiquinone = NAD(+) + ubiquinol].	Probable NADH dehydrogenase I (chain C) NuoC (NADH-ubiquinone oxidoreductase chain C)	intermediary metabolism and respiration
	Rv3162c	Rv3162c	down	1.91693	0.00237716	0.000748386	Unknown	Possible integral membrane protein	cell wall and cell processes
	Rv3473c	bpoA	down	1.81114	0.00617746	0.00253988	Supposedly involved in detoxification reactions.	Possible peroxidase BpoA (non-haem peroxidase)	virulence, detoxification, adaptation
	Rv3564	fadE33	down	1.81607	0.00104847	0.000231752	Function unknown, but involved in lipid degradation.	Probable acyl-CoA dehydrogenase FadE33	lipid metabolism
