## Supplemental Figure 4 for "Protein kinase B controls *Mycobacterium tuberculosis* growth via phosphorylation of the global transcriptional regulator Lsr2"

### Sheet: Sup Table 5
	Supplementary Table 5
	Genes directly impacted by additional Lsr2 binding events in phosphoablative (T112A) Lsr2 M.tuberculosis compared to wild type Lsr2 M.tuberculosis using annotation from Mycobrowser (Release 3 2018-06-05). Genes were included in the predicted regulon if the Lsr2 binding site was immediately upstream of, or within, the coding sequence of each gene. For Lsr2 intergenic binding between divergent gene…
	Locus	Name	Function	Product	Feature	Start	Stop	Strand	Functional_Category
	Rv0002	dnaN	DNA polymerase III is a complex, multichain enzyme responsible for most of the replicative synthesis in bacteria. This DNA polymerase also exhibits 3' to 5' exonuclease activity. The beta chain is required for initiation of replication once it is clamped onto DNA, it slides freely (bidirectional and ATP-independent) along duplex DNA [catalytic activity: N deoxynucleoside triphosphate = N diphosph…	DNA polymerase III (beta chain) DnaN (DNA nucleotidyltransferase)	CDS	2052	3260	+	information pathways
	Rv0041	leuS	Involved in translation mechanism [catalytic activity: ATP + L-leucine + tRNA(LEU) = AMP + diphosphate + L-leucyl-tRNA(LEU)].	Probable leucyl-tRNA synthetase LeuS (leucine--tRNA ligase) (LEURS)	CDS	43562	46471	+	information pathways
	Rv0042c	Rv0042c	Possibly involved in transcriptional mechanism.	Possible transcriptional regulatory protein (probably MarR-family)	CDS	46581	47207	-	regulatory proteins
	Rv0187	Rv0187	Thought to be involved in transfer of methyl group.	Probable O-methyltransferase	CDS	218705	219367	+	intermediary metabolism and respiration
	Rv0188	Rv0188	Unknown	Probable conserved transmembrane protein	CDS	219486	219917	+	cell wall and cell processes
	Rv0246	Rv0246	Unknown	Probable conserved integral membrane protein	CDS	296809	298119	+	cell wall and cell processes
	Rv0247c	Rv0247c	Involved in interconversion of fumarate and succinate (aerobic respiration) [catalytic activity: succinate + acceptor = fumarate + reduced acceptor].	Probable succinate dehydrogenase [iron-sulfur subunit] (succinic dehydrogenase)	CDS	298116	298862	-	intermediary metabolism and respiration
	Rv0248c	Rv0248c	Involved in interconversion of fumarate and succinate (aerobic respiration) [catalytic activity: succinate + acceptor = fumarate + reduced acceptor].	Probable succinate dehydrogenase [iron-sulfur subunit] (succinic dehydrogenase)	CDS	298863	300803	-	intermediary metabolism and respiration
	Rv0457c	Rv0457c	Function unknown; hydrolyzes peptides and/or proteins.	Probable peptidase	CDS	547586	549607	-	intermediary metabolism and respiration
	Rv0805	Rv0805	Hydrolyzes cyclic nucleotide monophosphate to nucleotide monophosphate. Shown to hydrolyze 2',3'-cNMP and 3',5'-cNMP.	Class III cyclic nucleotide phosphodiesterase (cNMP PDE)	CDS	898831	899787	+	intermediary metabolism and respiration
	Rv0806c	cpsY	Thought to be involved in exopolysaccharide and/or lipopolysaccharide biosynthetic pathway [catalytic activity: UDP-glucose = UDP-galactose].	Possible UDP-glucose-4-epimerase CpsY (galactowaldenase) (UDP-galactose-4-epimerase) (uridine diphosphate galactose-4-epimerase) (uridine diphospho-galactose-4-epimerase)	CDS	899732	901330	-	cell wall and cell processes
	Rv0807	Rv0807	Function unknown	Conserved hypothetical protein	CDS	901635	902024	+	conserved hypotheticals
	Rv0878c	PPE13	Function unknown	PPE family protein PPE13	CDS	976872	978203	-	PE/PPE
	Rv0887c	Rv0887c	Function unknown	Conserved hypothetical protein	CDS	985513	985971	-	conserved hypotheticals
	Rv0888	Rv0888	Unknown	Probable exported protein	CDS	987233	988705	+	cell wall and cell processes
	Rv0892	Rv0892	Function unknown; probably involved in cellular metabolism.	Probable monooxygenase	CDS	993853	995340	+	intermediary metabolism and respiration
	Rv0916c	PE7	Function unknown	PE family protein PE7	CDS	1021344	1021643	-	PE/PPE
	Rv0917	betP	High-affinity uptake of glycine betaine. Supposedly responsible for the translocation of the substrate across the membrane.	Possible glycine betaine transport integral membrane protein BetP	CDS	1022087	1023868	+	cell wall and cell processes
	Rv1184c	Rv1184c	Function unknown	Possible exported protein	CDS	1324532	1325611	-	cell wall and cell processes
	Rv1185c	fadD21	Function unknown, but supposedly involved in lipid degradation.	Probable fatty-acid-AMP ligase FadD21 (fatty-acid-AMP synthetase) (fatty-acid-AMP synthase)	CDS	1325776	1327512	-	lipid metabolism
	Rv1288	Rv1288	Function unknown	Conserved protein	CDS	1441348	1442718	+	conserved hypotheticals
	Rv1289	Rv1289	Unknown	Unknown protein	CDS	1442767	1443399	+	conserved hypotheticals
	Rv1290A	Rv1290A	Unknown	Hypothetical protein	CDS	1445058	1445372	+	conserved hypotheticals
	Rv1290c	Rv1290c	Function unknown. Thought to be involved in virulence.	Conserved protein	CDS	1443482	1445047	-	conserved hypotheticals
	Rv1306	atpF	This is one of the three chains of the nonenzymatic component (cf(0) subunit) of the ATPase complex.	Probable ATP synthase B chain AtpF	CDS	1461321	1461836	+	intermediary metabolism and respiration
	Rv1307	atpH	This protein seems to be part of the stalk that LINKS cf(0) to cf(1). It either transmits conformational changes from cf(0) into cf(1) or is implicated in proton conduction [catalytic activity: ATP + H(2)O + H(+)(in) = ADP + phosphate + H(+)(out)]	Probable ATP synthase delta chain AtpH	CDS	1461843	1463183	+	intermediary metabolism and respiration
	Rv1359	Rv1359	Involved in transcriptional mechanism	Probable transcriptional regulatory protein	CDS	1530173	1530925	+	regulatory proteins
	Rv1364c	Rv1364c	May be involved in regulating SIGF|Rv3286c	Possible sigma factor regulatory protein	CDS	1535683	1537644	-	information pathways
	Rv1529	fadD24	Function unknown, but involvement in lipid degradation.	Probable fatty-acid-AMP ligase FadD24 (fatty-acid-AMP synthetase) (fatty-acid-AMP synthase)	CDS	1729502	1731256	+	lipid metabolism
	Rv1614	lgt	Prolipoprotein modification	Possible prolipoprotein diacylglyceryl transferases Lgt	CDS	1813171	1814577	+	cell wall and cell processes
	Rv1664	pks9	Potentially involved in some intermediate steps for the synthesis of a polyketide molecule which may be involved in secondary metabolism	Probable polyketide synthase Pks9	CDS	1888026	1891079	+	lipid metabolism
	Rv1668c	Rv1668c	Thought to be involved in active transport of macrolide across the membrane (export). Macrolide antibiotics resistance by an export mechanism. Responsible for energy coupling to the transport system.	Probable first part of macrolide-transport ATP-binding protein ABC transporter	CDS	1894224	1895342	-	cell wall and cell processes
	Rv1669	Rv1669	Unknown	Hypothetical protein	CDS	1895725	1896087	+	conserved hypotheticals
	Rv1670	Rv1670	Function unknown	Conserved hypothetical protein	CDS	1896120	1896467	+	conserved hypotheticals
	Rv1754c	Rv1754c	Function unknown	Conserved protein	CDS	1984979	1986670	-	conserved hypotheticals
	Rv1785c	cyp143	Cytochromes P450 are a group of heme-thiolate monooxygenases. They oxidize a variety of structurally unrelated compounds, including steroids, fatty acids, and xenobiotics.	Probable cytochrome P450 143 Cyp143	CDS	2023447	2024628	-	intermediary metabolism and respiration
	Rv1786	Rv1786	Ferredoxins are iron-sulfur proteins that transfer electrons in a wide variety of metabolic reactions.	Probable ferredoxin	CDS	2024828	2025031	+	intermediary metabolism and respiration
	Rv1798	eccA5	Function unknown	ESX conserved component EccA5. ESX-5 type VII secretion system protein.	CDS	2036700	2038532	+	cell wall and cell processes
	Rv1800	PPE28	Function unknown	PPE family protein PPE28	CDS	2039453	2041420	+	PE/PPE
	Rv1801	PPE29	Function unknown	PPE family protein PPE29	CDS	2042001	2043272	+	PE/PPE
	Rv1803c	PE_PGRS32	Function unknown	PE-PGRS family protein PE_PGRS32	CDS	2044923	2046842	-	PE/PPE
	Rv1804c	Rv1804c	Function unknown	Conserved protein	CDS	2047023	2047349	-	conserved hypotheticals
	Rv1809	PPE33	Function unknown	PPE family protein PPE33	CDS	2051282	2052688	+	PE/PPE
	Rv1810	Rv1810	Function unknown	Conserved protein	CDS	2052933	2053289	+	conserved hypotheticals
	Rv1957	Rv1957	Unknown	Hypothetical protein	CDS	2202584	2203129	+	conserved hypotheticals
	Rv1958c	Rv1958c	Unknown	Hypothetical protein	CDS	2203018	2203632	-	conserved hypotheticals
	Rv1979c	Rv1979c	Unknown; possibly involved in transport of amino acid across the membrane.	Possible conserved permease	CDS	2221719	2223164	-	cell wall and cell processes
	Rv1983	PE_PGRS35	Function unknown	PE-PGRS family protein PE_PGRS35	CDS	2226244	2227920	+	PE/PPE
	Rv2017	Rv2017	Thought to be involved in transcriptional mechanism.	Transcriptional regulatory protein	CDS	2263998	2265038	+	regulatory proteins
	Rv2018	Rv2018	Unknown	Conserved protein	CDS	2265280	2265999	+	conserved hypotheticals
	Rv2108	PPE36	Function unknown	PPE family protein PPE36	CDS	2367711	2368442	+	PE/PPE
	Rv2267c	Rv2267c	Unknown	Conserved hypothetical protein	CDS	2541644	2542810	-	conserved hypotheticals
	Rv2288	Rv2288	Unknown	Hypothetical protein	CDS	2561328	2561705	+	conserved hypotheticals
	Rv2289	cdh	Involved in phospholipid biosynthesis [catalytic activity: CDP-diacylglycerol + H(2)O = CMP + phosphatidate].	Probable CDP-diacylglycerol pyrophosphatase Cdh (CDP-diacylglycerol diphosphatase) (CDP-diacylglycerol phosphatidylhydrolase)	CDS	2561675	2562457	+	lipid metabolism
	Rv2290	lppO	Unknown	Probable conserved lipoprotein LppO	CDS	2562599	2563114	+	cell wall and cell processes
	Rv2293c	Rv2293c	Unknown	Conserved hypothetical protein	CDS	2564292	2565032	-	conserved hypotheticals
	Rv2309A	Rv2309A	Unknown	Hypothetical protein	CDS	2583045	2583332	+	conserved hypotheticals
	Rv2309c	Rv2309c	Use for sequence integration. Integrase is necessary for integration of a phage into the host genome by site-specific recombination. In conjunction with excisionase, integrase is also necessary for excision of the prophage from the host genome.	Possible integrase (fragment)	CDS	2581843	2582298	-	insertion seqs and phages
	Rv2329c	narK1	Involved in excretion of nitrite produced by the dissimilatory reduction of nitrate.	Probable nitrite extrusion protein 1 NarK1 (nitrite facilitator 1)	CDS	2601914	2603461	-	cell wall and cell processes
	Rv2330c	lppP	Unknown	Probable lipoprotein LppP	CDS	2603695	2604222	-	cell wall and cell processes
	Rv2435c	Rv2435c	Generates 3,'5'-cyclic (a/G)mp and diphosphate (or pyrophosphate) from (a/G)TP.	Probable cyclase (adenylyl- or guanylyl-)(adenylate- or guanylate-)	CDS	2730557	2732749	-	intermediary metabolism and respiration
	Rv2480c	Rv2480c	Thought to be required for the transposition of the insertion element IS6110.	Possible transposase for insertion sequence element IS6110 (fragment)	CDS	2785592	2785918	-	insertion seqs and phages
	Rv2481c	Rv2481c	Unknown	Hypothetical protein	CDS	2786575	2786898	-	conserved hypotheticals
	Rv2482c	plsB2	Involved in phospholipid biosynthesis (at the first step). May also function in the regulation of membrane biogenesis [catalytic activity: acyl-CoA + SN-glycerol 3-phosphate = CoA + 1-acyl-SN-glycerol 3-phosphate].	Probable glycerol-3-phosphate acyltransferase PlsB2 (GPAT)	CDS	2786914	2789283	-	lipid metabolism
	Rv2777c	Rv2777c	Function unknown	Conserved hypothetical protein	CDS	3084485	3085555	-	conserved hypotheticals
	Rv2807	Rv2807	Function unknown	Conserved hypothetical protein	CDS	3113658	3114812	+	conserved hypotheticals
	Rv2808	Rv2808	Unknown	Hypothetical protein	CDS	3115046	3115303	+	conserved hypotheticals
	Rv2809	Rv2809	Unknown	Hypothetical protein	CDS	3115408	3115719	+	conserved hypotheticals
	Rv2815c	Rv2815c	Required for the transposition of the insertion element IS6110.	Probable transposase	CDS	3121501	3121827	-	insertion seqs and phages
	Rv2816c	Rv2816c	Function unknown	Conserved hypothetical protein	CDS	3123625	3123966	-	conserved hypotheticals
	Rv2817c	Rv2817c	Function unknown	Conserved hypothetical protein	CDS	3123967	3124983	-	conserved hypotheticals
	Rv2936	drrA	Probably involved in active transport of antibiotic and phthiocerol dimycocerosate (dim) across the membrane (export). DRRA, DRRB|Rv2936|MTCY19H9.05 and DRRC|Rv2938|MTCY19H9.06 may act jointly to confer daunorubicin and doxorubicin resistance by an export mechanism. Responsible for energy coupling to the transport system.	Daunorubicin-dim-transport ATP-binding protein ABC transporter DrrA	CDS	3272214	3273209	+	cell wall and cell processes
	Rv2937	drrB	Probably involved in active transport of antibiotic and phthiocerol dimycocerosate (dim) across the membrane (export). DRRA|Rv2934|MTCY19H9.04, DRRB and DRRC|Rv2938|MTCY19H9.06 may act jointly to confer daunorubicin and doxorubicin resistance by an export mechanism. Probably responsible for the translocation of the substrate across the membrane and localization of dim into the cell wall.	Daunorubicin-dim-transport integral membrane protein ABC transporter DrrB	CDS	3273206	3274075	+	cell wall and cell processes
	Rv2938	drrC	Probably involved in active transport of antibiotic and phthiocerol dimycocerosate (dim) across the membrane (export). DRRA|Rv2934|MTCY19H9.04, DRRB|Rv2937|MTCY19H9.05 and DRRC may act jointly to confer daunorubicin and doxorubicin resistance by an export mechanism. Probably responsible for the translocation of the substrate across the membrane and localization of dim into the cell wall.	Probable daunorubicin-dim-transport integral membrane protein ABC transporter DrrC	CDS	3274072	3274902	+	cell wall and cell processes
	Rv2939	papA5	Thought to be involved in phthiocerol dimycocerosate (dim) biosynthesis.	Possible conserved polyketide synthase associated protein PapA5	CDS	3274949	3276217	+	lipid metabolism
	Rv2952	Rv2952	Thought to cause methylation.	Possible methyltransferase (methylase)	CDS	3304441	3305253	+	intermediary metabolism and respiration
	Rv2986c	hupB	This protein belongs to the histone like family of prokaryotic DNA-binding proteins which are capable of wrapping DNA to stabilize it, and prevent its denaturation under extreme environmental conditions.	DNA-binding protein HU homolog HupB (histone-like protein) (HLP) (21-kDa laminin-2-binding protein)	CDS	3343176	3343820	-	information pathways
	Rv2987c	leuD	Involved in leucine biosynthesis (at the second step) [catalytic activity: 3-isopropylmalate = 2-isopropylmaleate + H(2)O (also catalyses 2-isopropylmaleate + H(2)O = 3-hydroxy-4-methyl-3-carboxypentanone)].	Probable 3-isopropylmalate dehydratase (small subunit) LeuD (isopropylmalate isomerase) (alpha-IPM isomerase) (IPMI)	CDS	3344033	3344629	-	intermediary metabolism and respiration
	Rv3051c	nrdE	Involved in the DNA replication pathway. Catalyzes the biosynthesis of deoxyribonucleotides from the corresponding ribonucleotides, precursors that are necessary for DNA synthesis. [catalytic activity: 2'-deoxyribonucleoside diphosphate + oxidized thioredoxin + H(2)O = ribonucleoside diphosphate + reduced thioredoxin].	Ribonucleoside-diphosphate reductase (alpha chain) NrdE (ribonucleotide reductase small subunit) (R1F protein)	CDS	3412085	3414166	-	information pathways
	Rv3113	Rv3113	Function unknown	Possible phosphatase	CDS	3480074	3480742	+	intermediary metabolism and respiration
	Rv3193c	Rv3193c	Unknown	Probable conserved transmembrane protein	CDS	3560194	3563172	-	cell wall and cell processes
	Rv3375	amiD	Involved in cellular metabolism [catalytic activity: a monocarboxylic acid amide + H(2)O = a monocarboxylate + NH(3)].	Probable amidase AmiD (acylamidase) (acylase)	CDS	3788621	3790048	+	intermediary metabolism and respiration
	Rv3376	Rv3376	Function unknown	Conserved hypothetical protein	CDS	3790156	3790809	+	conserved hypotheticals
	Rv3428c	Rv3428c	Involved in the transposition of the insertion sequence IS1532.	Possible transposase	CDS	3844738	3845970	-	insertion seqs and phages
	Rv3429	PPE59	Function unknown	PPE family protein PPE59	CDS	3847165	3847701	+	PE/PPE
	Rv3476c	kgtP	Involved in active transport of dicarboxylic acid across the membrane. Responsible for the translocation of the substrate across the membrane.	Probable dicarboxylic acid transport integral membrane protein KgtP (dicarboxylate transporter)	CDS	3892371	3893720	-	cell wall and cell processes
	Rv3528c	Rv3528c	Unknown	Unknown protein	CDS	3964479	3965192	-	conserved hypotheticals
	Rv3529c	Rv3529c	Function unknown	Conserved hypothetical protein	CDS	3965884	3967038	-	conserved hypotheticals
	Rv3530c	Rv3530c	Function unknown; probably involved in cellular metabolism.	Possible oxidoreductase	CDS	3967038	3967820	-	intermediary metabolism and respiration
	Rv3765c	tcrX	Sensor part of a two component regulatory system.	Probable two component transcriptional regulatory protein TcrX	CDS	4211080	4211784	-	regulatory proteins
	Rv3766	Rv3766	Unknown	Hypothetical protein	CDS	4212293	4212982	+	conserved hypotheticals
	Rv3821	Rv3821	Unknown	Probable conserved integral membrane protein	CDS	4285973	4286686	+	cell wall and cell processes
	Rv3846	sodA	Destroys radicals which are normally produced within the cells and are toxic to biological systems [catalytic activity: 2 peroxide radical + 2 H(+) = O(2) + H(2)O(2)].	Superoxide dismutase [FE] SodA	CDS	4320704	4321327	+	virulence, detoxification, adaptation
	Rv3847	Rv3847	Unknown	Hypothetical protein	CDS	4321538	4322071	+	conserved hypotheticals
